# Genetic suppression interactions are highly conserved across genetic backgrounds

**DOI:** 10.1101/2024.08.28.610086

**Authors:** Claire Paltenghi, Jolanda van Leeuwen

## Abstract

Genetic suppression occurs when the phenotypic defects caused by a deleterious mutation are rescued by another mutation. Suppression interactions are of particular interest for genetic diseases, as they identify ways to reduce disease severity, thereby potentially highlighting avenues for therapeutic intervention. To what extent suppression interactions are influenced by the genetic background in which they operate remains largely unknown. However, a high degree of suppression conservation would be crucial for developing therapeutic strategies that target suppressors. To gain an understanding of the effect of the genetic context on suppression, we isolated spontaneous suppressor mutations of temperature sensitive alleles of *SEC17, TAO3*, and *GLN1* in three genetically diverse natural isolates of the budding yeast *Saccharomyces cerevisiae*. After identifying and validating the genomic variants responsible for suppression, we introduced the suppressors in all three genetic backgrounds, as well as in a laboratory strain, to assess their specificity. Ten out of eleven tested suppression interactions were conserved in the four yeast strains, although the extent to which a suppressor could rescue the temperature sensitive mutant varied across genetic backgrounds. These results suggest that suppression mechanisms are highly conserved across genetic contexts, a finding that is potentially reassuring for the development of therapeutics that mimic genetic suppressors.
