## Supplementary material for "Genetic suppression interactions are highly conserved across genetic backgrounds": Data S1

### Sheet: ReadMe
Data S1. Identified SNPs
This file contains a list of all identified SNPs that occurred in fewer than 4 strains. Listed are:
Column A	StrainID
Column B	Description of the strain
Column C	Genetic background of the strain
Column D	Query gene
Column E-Q	Ensembl's VEP output format: http://useast.ensembl.org/info/docs/tools/vep/vep_formats.html#output

### Sheet: DataS1
StrainID	Description	StrainBackground	QueryGene	CHROM	POS	REF	ALT	Gene	Feature	Consequence	Impact	CDS_position	Protein_position	Amino_acids	Codons	SIFT
LY00618	Suppressor strain 1	UWOPS87-2421	GLN1	VIII	254863	G	A	NMD2	YHR077C	stop_gained	HIGH	781	261	Q/*	Caa/Taa	-
LY00618	Suppressor strain 1	UWOPS87-2421	GLN1	XIII	54213	G	A	ZDS2	YML109W	missense_variant	MODERATE	2574	858	M/I	atG/atA	deleterious_low_confidence(0)
LY00606	Suppressor strain 1	L-1374	SEC17	VIII	252860	T	A	NMD2	YHR077C	missense_variant	MODERATE	2784	928	E/D	gaA/gaT	tolerated_low_confidence(0.46)
LY00608	Suppressor strain 3	L-1374	SEC17	M	64041	C	T	-	-	intergenic_variant	MODIFIER	-	-	-	-	-
LY00614	Suppressor strain 3	NCYC110	SEC17	IV	1242690	CTTTTTTTTTT	CTTTTTTTTT	-	-	intergenic_variant	MODIFIER	-	-	-	-	-
LY00624	Suppressor strain 1	L-1374	TAO3	IV	1047724	C	T	SSD1	YDR293C	missense_variant	MODERATE	1669	557	G/S	Ggt/Agt	deleterious(0)
LY00625	Suppressor strain 2	L-1374	TAO3	XI	259445	ATCTCTC	ATCTC	CWP2	YKL096W-A	frameshift_variant	HIGH	194-199	65-67	ISQ/ISX	aTCTCTCaa/aTCTCaa	-
LY00626	Suppressor strain 3	L-1374	TAO3	XVI	686547	T	G	MED1	YPR070W	stop_gained	HIGH	650	217	L/*	tTa/tGa	-
LY00630	Suppressor strain 1	NCYC110	TAO3	IV	1048884	G	C	SSD1	YDR293C	missense_variant	MODERATE	509	170	A/G	gCg/gGg	deleterious(0)
LY00619	Suppressor strain 2	UWOPS87-2421	GLN1	M	11629	C	T	-	-	intergenic_variant	MODIFIER	-	-	-	-	-
LY00619	Suppressor strain 2	UWOPS87-2421	GLN1	M	11655	G	A	-	-	intergenic_variant	MODIFIER	-	-	-	-	-
LY00619	Suppressor strain 2	UWOPS87-2421	GLN1	XVI	643261	G	A	GLN1	YPR035W	missense_variant	MODERATE	1054	352	V/I	Gtt/Att	tolerated(0.88)
LY00621	Suppressor strain 1	NCYC110	GLN1	XV	1011411	C	T	VTS1	YOR359W	stop_gained	HIGH	223	75	Q/*	Caa/Taa	-
LY00621	Suppressor strain 1	NCYC110	GLN1	XVI	643261	G	A	GLN1	YPR035W	missense_variant	MODERATE	1054	352	V/I	Gtt/Att	tolerated(0.88)
LY00621	Suppressor strain 1	NCYC110	GLN1	XVI	832478	G	GAAAAACTAAATGATAGACATGAAATTATTGCATACAGATAT	LUG1	YLR352W	frameshift_variant	HIGH	4424	455	E/EKLNDRHEIIAYRYX	gaa/gAAAAACTAAATGATAGACATGAAATTATTGCATACAGATATaa	-
LY00622	Suppressor strain 2	NCYC110	GLN1	X	428524	G	A	CYR1	YJL005W	missense_variant	MODERATE	3368	1123	R/K	aGg/aAg	tolerated(0.46)
LY00622	Suppressor strain 2	NCYC110	GLN1	XII	831118	G	A	LUG1	YLR352W	start_lost	HIGH	3	1	M/I	atG/atA	tolerated_low_confidence(0.22)
LY00622	Suppressor strain 2	NCYC110	GLN1	XII	833156	G	A	LUG1	YLR352W	missense_variant	MODERATE	2041	681	E/K	Gag/Aag	tolerated(0.85)
LY00622	Suppressor strain 2	NCYC110	GLN1	XV	228324	A	T	-	-	intergenic_variant	MODIFIER	-	-	-	-	-
LY00622	Suppressor strain 2	NCYC110	GLN1	XV	1011411	C	T	VTS1	YOR359W	stop_gained	HIGH	223	75	Q/*	Caa/Taa	-
LY00623	Suppressor strain 3	NCYC110	GLN1	XII	832685	G	T	LUG1	YLR352W	stop_gained	HIGH	1570	524	E/*	Gag/Tag	-
LY00623	Suppressor strain 3	NCYC110	GLN1	XV	1011411	C	T	VTS1	YOR359W	stop_gained	HIGH	223	75	Q/*	Caa/Taa	-
LY00623	Suppressor strain 3	NCYC110	GLN1	XVI	643251	G	A	GLN1	YPR035W	missense_variant	MODERATE	1044	348	M/I	atG/atA	tolerated(1)
