## Supplementary material for "Genetic suppression interactions are highly conserved across genetic backgrounds": Data S3

### Sheet: ReadMe
Data S3. Validated suppressor genes
This file contains details on the identification and characterization of the suppressor mutations. Columns correspond to:
Column A	StrainID of the suppressor strain
Column B	Description of the suppressor strain
Column C	Genetic background of the suppressor strain
Column D-E	Query gene and ORF
Column F	Ploidy of the suppressor strain (see Data S2)
Column G	Nonsynonymous SNPs that were identified in the suppressor stain (see Data S1)
Column H-I	Gene and ORF names of the validated suppressor gene
Column J	Amino acid change in the suppressor gene (see Data S1)

### Sheet: DataS3
StrainID	Description	StrainBackground	QueryGene	QueryORF	Ploidy	nsSNPs	ValidatedSuppressorGene	ValidatedSuppressorORF	ValidatedSuppressorMutation
LY00606	Suppressor strain 1	L-1374	SEC17	YBL050W	1n + disII	NMD2-E928D	SEC17;SEC18;SCT1	YBL050W;YBR080C;YBL011W	aneuploidy;aneuploidy;aneuploidy
LY00607	Suppressor strain 2	L-1374	SEC17	YBL050W	1n + disII	-	SEC17;SEC18;SCT1	YBL050W;YBR080C;YBL011W	aneuploidy;aneuploidy;aneuploidy
LY00608	Suppressor strain 3	L-1374	SEC17	YBL050W	1n + disII	-	SEC17;SEC18;SCT1	YBL050W;YBR080C;YBL011W	aneuploidy;aneuploidy;aneuploidy
LY00609	Suppressor strain 1	UWOPS87-2421	SEC17	YBL050W	1n + disII	-	SEC17;SEC18;SCT1	YBL050W;YBR080C;YBL011W	aneuploidy;aneuploidy;aneuploidy
LY00610	Suppressor strain 2	UWOPS87-2421	SEC17	YBL050W	1n + disII	-	SEC17;SEC18;SCT1	YBL050W;YBR080C;YBL011W	aneuploidy;aneuploidy;aneuploidy
LY00611	Suppressor strain 3	UWOPS87-2421	SEC17	YBL050W	1n + disII	-	SEC17;SEC18;SCT1	YBL050W;YBR080C;YBL011W	aneuploidy;aneuploidy;aneuploidy
LY00612	Suppressor strain 1	NCYC110	SEC17	YBL050W	1n + disII, disXII	-	SEC17;SEC18;SCT1;SEC22	YBL050W;YBR080C;YBL011W;YLR268W	aneuploidy;aneuploidy;aneuploidy;aneuploidy
LY00613	Suppressor strain 2	NCYC110	SEC17	YBL050W	1n + disII, disXII	-	SEC17;SEC18;SCT1;SEC22	YBL050W;YBR080C;YBL011W;YLR268W	aneuploidy;aneuploidy;aneuploidy;aneuploidy
LY00614	Suppressor strain 3	NCYC110	SEC17	YBL050W	1n + disII, disXII	-	SEC17;SEC18;SCT1;SEC22	YBL050W;YBR080C;YBL011W;YLR268W	aneuploidy;aneuploidy;aneuploidy;aneuploidy
LY00624	Suppressor strain 1	L-1374	TAO3	YIL129C	1n	SSD1-G557S	SSD1	YDR293C	G557S
LY00625	Suppressor strain 2	L-1374	TAO3	YIL129C	1n	CWP2-frameshift	CWP2	YKL096W-A	frameshift
LY00626	Suppressor strain 3	L-1374	TAO3	YIL129C	1n	MED1-L217*	-	-	-
LY00627	Suppressor strain 1	UWOPS87-2421	TAO3	YIL129C	2n + monosXIII (partial)	-	-	-	-
LY00628	Suppressor strain 2	UWOPS87-2421	TAO3	YIL129C	2n + monosIII	-	-	-	-
LY00629	Suppressor strain 3	UWOPS87-2421	TAO3	YIL129C	1n	-	-	-	-
LY00630	Suppressor strain 1	NCYC110	TAO3	YIL129C	1n + disIX	SSD1-A170G	TAO3;SIM1;SSD1	YIL129C;YIL123W;YDR293C	aneuploidy;aneuploidy;A170G
LY00631	Suppressor strain 2	NCYC110	TAO3	YIL129C	1n + disIX	-	TAO3;SIM1	YIL129C;YIL123W	aneuploidy;aneuploidy
LY00632	Suppressor strain 3	NCYC110	TAO3	YIL129C	1n + disIX	-	TAO3;SIM1	YIL129C;YIL123W	aneuploidy;aneuploidy
LY00615	Suppressor strain 1	L-1374	GLN1	YPR035W	1n + disXVI	-	GLN1	YPR035W	aneuploidy
LY00616	Suppressor strain 2	L-1374	GLN1	YPR035W	1n + disXVI	-	GLN1	YPR035W	aneuploidy
LY00617	Suppressor strain 3	L-1374	GLN1	YPR035W	1n + disXVI	-	GLN1	YPR035W	aneuploidy
LY00618	Suppressor strain 1	UWOPS87-2421	GLN1	YPR035W	1n	NMD2-Q261*;ZDS2-M858I	-	-	-
LY00619	Suppressor strain 2	UWOPS87-2421	GLN1	YPR035W	1n + disXVI	GLN1-V352I	GLN1	YPR035W	aneuploidy
LY00620	Suppressor strain 3	UWOPS87-2421	GLN1	YPR035W	1n + disX, disXVI	-	GLN1	YPR035W	aneuploidy
LY00621	Suppressor strain 1	NCYC110	GLN1	YPR035W	1n	GLN1-V352I;VTS1-Q75*;LUG1-frameshift	LUG1	YLR352W	frameshift
LY00622	Suppressor strain 2	NCYC110	GLN1	YPR035W	1n	CYR1-R1123K;VTS1-Q75*;LUG1-M1I,E681K	LUG1	YLR352W	E524*
LY00623	Suppressor strain 3	NCYC110	GLN1	YPR035W	1n	GLN1-M348I;VTS1-Q75*;LUG1-E524*	LUG1	YLR352W	M1I,E681K
