## Supplementary material for "Genetic suppression interactions are highly conserved across genetic backgrounds": Data S5

### Sheet: ReadMe
Data S5. Yeast strains, plasmids, and primers
This file lists all yeast strains, plasmids, and primers used in this study, and the source and/or lab from which they can be obtained.

### Sheet: YeastStrains
StrainID	Corresponding Fig.	Class	Parental strain	Background	Genotype	Source	Available from	Notes
LY00004	Fig. 3C	Laboratory strain	#N/A	S288C	MATα his3∆1 leu2∆0 ura3∆0 lys2∆0	Euroscarf	Euroscarf	BY4742
LY00010	Fig. 1B, S1, S3D	Wild strain	#N/A	L-1374	MATa ho∆::hphMX6 ura3∆::kanMX4 his3∆1 leu2∆0	Parts et al., 2021, MSB	Van Leeuwen lab	Previous strainID: Y14273
LY00011	Fig. S1, 3C	Wild strain	#N/A	UWOPS87-2421	MATa ho∆::hphMX6 ura3∆::kanMX4 his3∆1 leu2∆0	Parts et al., 2021, MSB	Van Leeuwen lab	Previous strainID: Y14274
LY00015	Fig. S1, S3D	Wild strain	#N/A	NCYC110	MATa ho∆::hphMX6 ura3∆::kanMX4 his3∆1 leu2∆0	Parts et al., 2021, MSB	Van Leeuwen lab	Previous strainID: Y14278
TSQ48	Fig. 2, 3, S2	TS strain	LY00004	S288C	MATα sec17-1::natMX4 can1∆::STE2pr-Sp_his5 lyp1∆::STE3pr-LEU2 his3∆1 leu2∆0 ura3∆0 met15∆0	Constanzo et al., 2016, Science	Van Leeuwen lab
LY00972	Fig. 4, S5	TS strain	TSQ48	S288C	MATα sec17-1::natMX4 can1∆::STE2pr-Sp_his5 his3∆1 leu2∆0 ura3∆0 met15∆0	This study	Van Leeuwen lab
TSQ2031	Fig. S3	TS strain	LY00004	S288C	MATα tao3-5010::natMX4 can1∆::STE2pr-Sp_his5 lyp1∆0 his3∆1 leu2∆0 ura3∆0 met15∆0	Constanzo et al., 2016, Science	Van Leeuwen lab
TSQ2026	Fig. S3E	TS strain	LY00004	S288C	MATα tao3-5005::natMX4 can1∆::STE2pr-Sp_his5 lyp1∆0 his3∆1 leu2∆0 ura3∆0 met15∆0	Constanzo et al., 2016, Science	Van Leeuwen lab
TSQ2035	Fig. S3E	TS strain	LY00004	S288C	MATα tao3-5014::natMX4 can1∆::STE2pr-Sp_his5 lyp1∆0 his3∆1 leu2∆0 ura3∆0 met15∆0	Constanzo et al., 2016, Science	Van Leeuwen lab
TSQ2433	Fig. S4	TS strain	LY00004	S288C	MATα gln1-5007::natMX4 can1∆::STE2pr-Sp_his5 lyp1∆0 his3∆1 leu2∆0 ura3∆0 met15∆0	Constanzo et al., 2016, Science	Van Leeuwen lab
LY00469	Fig. 1B, 2, 3, S1, S2	Wild TS strain	LY00010	L-1374	MATα sec17-1::natMX4 hoΔ::hphMX6 lyp1∆::STE3pr-LEU2 his3∆1 leu2∆0 ura3∆0	This study	Van Leeuwen lab
LY00974	Fig. 4, S5	Wild TS strain	LY00469	L-1374	MATα sec17-1::natMX4 hoΔ::hphMX6 his3∆1 leu2∆0 ura3∆0	This study	Van Leeuwen lab
LY00471	Fig. 2, 3, 4, S1, S2, S5	Wild TS strain	LY00011	UWOPS87-2421	MATα sec17-1::natMX4 hoΔ::hphMX6 his3Δ1 leu2Δ0 ura3Δ0	This study	Van Leeuwen lab
LY00473	Fig. 2, 3, 4, S1, S2, S5	Wild TS strain	LY00015	NCYC110	MATα sec17-1::natMX4 hoΔ::hphMX6 can1Δ::STE2pr-Sp_his5 his3Δ1 leu2Δ0 ura3Δ0	This study	Van Leeuwen lab
LY00481	Fig. S1, S3	Wild TS strain	LY00010	L-1374	MATα tao3-5010::natMX4 hoΔ:: hphMX6 his3Δ1 leu2Δ0 ura3Δ0	This study	Van Leeuwen lab
LY00483	Fig. S1, S3	Wild TS strain	LY00011	UWOPS87-2421	MATα tao3-5010::natMX4 hoΔ::hphMX6 his3Δ1 leu2Δ0 ura3Δ0	This study	Van Leeuwen lab
LY00484	Fig. S1, S3	Wild TS strain	LY00015	NCYC110	MATα tao3-5010::natMX4 hoΔ::hphMX6 his3Δ1 leu2Δ0 ura3Δ0	This study	Van Leeuwen lab
LY00475	Fig. S1, S4	Wild TS strain	LY00010	L-1374	MATα gln1-5007::natMX4 hoΔ::hphMX6 his3∆1 leu2∆0 ura3∆0	This study	Van Leeuwen lab
LY00477	Fig. S1, S4	Wild TS strain	LY00011	UWOPS87-2421	MATα gln1-5007::natMX4 hoΔ::hphMX6 his3Δ1 leu2Δ0 ura3Δ0	This study	Van Leeuwen lab
LY00480	Fig. S1, S4	Wild TS strain	LY00015	NCYC110	MATα gln1-5007::natMX4 hoΔ::hphMX6 his3Δ1 leu2Δ0 ura3Δ0	This study	Van Leeuwen lab
LY00606	Fig. 1B, S1	Wild suppressor isolate	LY00469	L-1374	MATα sec17-1::natMX4 hoΔ::hphMX6 lyp1∆::STE3pr-LEU2 his3∆1 leu2∆0 ura3∆0 + supp. 1	This study	Van Leeuwen lab
LY00607	Fig. 1B, S1	Wild suppressor isolate	LY00469	L-1374	MATα sec17-1::natMX4 hoΔ::hphMX6 lyp1∆::STE3pr-LEU2 his3∆1 leu2∆0 ura3∆0 + supp. 2	This study	Van Leeuwen lab
LY00608	Fig. 1B, S1	Wild suppressor isolate	LY00469	L-1374	MATα sec17-1::natMX4 hoΔ::hphMX6 lyp1∆::STE3pr-LEU2 his3∆1 leu2∆0 ura3∆0 + supp. 3	This study	Van Leeuwen lab
LY00609	Fig. S1	Wild suppressor isolate	LY00471	UWOPS87-2421	MATα sec17-1::natMX4 hoΔ::hphMX6 his3Δ1 leu2Δ0 ura3Δ0 + supp. 1	This study	Van Leeuwen lab
LY00610	Fig. S1	Wild suppressor isolate	LY00471	UWOPS87-2421	MATα sec17-1::natMX4 hoΔ::hphMX6 his3Δ1 leu2Δ0 ura3Δ0 + supp. 2	This study	Van Leeuwen lab
LY00611	Fig. S1	Wild suppressor isolate	LY00471	UWOPS87-2421	MATα sec17-1::natMX4 hoΔ::hphMX6 his3Δ1 leu2Δ0 ura3Δ0 + supp. 3	This study	Van Leeuwen lab
LY00612	Fig. S1	Wild suppressor isolate	LY00473	NCYC110	MATα sec17-1::natMX4 hoΔ::hphMX6 can1Δ::STE2pr-Sp_his5 his3Δ1 leu2Δ0 ura3Δ0 + supp. 1	This study	Van Leeuwen lab
LY00613	Fig. S1	Wild suppressor isolate	LY00473	NCYC110	MATα sec17-1::natMX4 hoΔ::hphMX6 can1Δ::STE2pr-Sp_his5 his3Δ1 leu2Δ0 ura3Δ0 + supp. 2	This study	Van Leeuwen lab
LY00614	Fig. S1	Wild suppressor isolate	LY00473	NCYC110	MATα sec17-1::natMX4 hoΔ::hphMX6 can1Δ::STE2pr-Sp_his5 his3Δ1 leu2Δ0 ura3Δ0 + supp. 3	This study	Van Leeuwen lab
LY00624	Fig. S1, S3D	Wild suppressor isolate	LY00481	L-1374	MATα tao3-5010::natMX4 hoΔ:: hphMX6 his3Δ1 leu2Δ0 ura3Δ0 + supp. 1	This study	Van Leeuwen lab
LY00625	Fig. S1	Wild suppressor isolate	LY00481	L-1374	MATα tao3-5010::natMX4 hoΔ:: hphMX6 his3Δ1 leu2Δ0 ura3Δ0 + supp. 2	This study	Van Leeuwen lab
LY00626	Fig. S1, S3C	Wild suppressor isolate	LY00481	L-1374	MATα tao3-5010::natMX4 hoΔ:: hphMX6 his3Δ1 leu2Δ0 ura3Δ0 + supp. 3	This study	Van Leeuwen lab
LY00627	Fig. S1	Wild suppressor isolate	LY00483	UWOPS87-2421	MATα tao3-5010::natMX4 hoΔ::hphMX6 his3Δ1 leu2Δ0 ura3Δ0 + supp. 1	This study	Van Leeuwen lab
LY00628	Fig. S1	Wild suppressor isolate	LY00483	UWOPS87-2421	MATα tao3-5010::natMX4 hoΔ::hphMX6 his3Δ1 leu2Δ0 ura3Δ0 + supp. 2	This study	Van Leeuwen lab
LY00629	Fig. S1	Wild suppressor isolate	LY00483	UWOPS87-2421	MATα tao3-5010::natMX4 hoΔ::hphMX6 his3Δ1 leu2Δ0 ura3Δ0 + supp. 3	This study	Van Leeuwen lab
LY00630	Fig. S1, S3D	Wild suppressor isolate	LY00484	NCYC110	MATα tao3-5010::natMX4 hoΔ::hphMX6 his3Δ1 leu2Δ0 ura3Δ0 + supp. 1	This study	Van Leeuwen lab
LY00631	Fig. S1	Wild suppressor isolate	LY00484	NCYC110	MATα tao3-5010::natMX4 hoΔ::hphMX6 his3Δ1 leu2Δ0 ura3Δ0 + supp. 2	This study	Van Leeuwen lab
LY00632	Fig. S1	Wild suppressor isolate	LY00484	NCYC110	MATα tao3-5010::natMX4 hoΔ::hphMX6 his3Δ1 leu2Δ0 ura3Δ0 + supp. 3	This study	Van Leeuwen lab
LY00615	Fig. S1	Wild suppressor isolate	LY00475	L-1374	MATα gln1-5007::natMX4 hoΔ::hphMX6 his3∆1 leu2∆0 ura3∆0 + supp. 1	This study	Van Leeuwen lab
LY00616	Fig. S1	Wild suppressor isolate	LY00475	L-1374	MATα gln1-5007::natMX4 hoΔ::hphMX6 his3∆1 leu2∆0 ura3∆0 + supp. 2	This study	Van Leeuwen lab
LY00617	Fig. S1	Wild suppressor isolate	LY00475	L-1374	MATα gln1-5007::natMX4 hoΔ::hphMX6 his3∆1 leu2∆0 ura3∆0 + supp. 3	This study	Van Leeuwen lab
LY00618	Fig. S1, S4B	Wild suppressor isolate	LY00477	UWOPS87-2421	MATα gln1-5007::natMX4 hoΔ::hphMX6 his3Δ1 leu2Δ0 ura3Δ0 + supp. 1	This study	Van Leeuwen lab
LY00619	Fig. S1	Wild suppressor isolate	LY00477	UWOPS87-2421	MATα gln1-5007::natMX4 hoΔ::hphMX6 his3Δ1 leu2Δ0 ura3Δ0 + supp. 2	This study	Van Leeuwen lab
LY00620	Fig. S1	Wild suppressor isolate	LY00477	UWOPS87-2421	MATα gln1-5007::natMX4 hoΔ::hphMX6 his3Δ1 leu2Δ0 ura3Δ0 + supp. 3	This study	Van Leeuwen lab
LY00621	Fig. S1, S4C	Wild suppressor isolate	LY00480	NCYC110	MATα gln1-5007::natMX4 hoΔ::hphMX6 his3Δ1 leu2Δ0 ura3Δ0 + supp. 1	This study	Van Leeuwen lab
LY00622	Fig. S1, S4C	Wild suppressor isolate	LY00480	NCYC110	MATα gln1-5007::natMX4 hoΔ::hphMX6 his3Δ1 leu2Δ0 ura3Δ0 + supp. 2	This study	Van Leeuwen lab
LY00623	Fig. S1, S4C	Wild suppressor isolate	LY00480	NCYC110	MATα gln1-5007::natMX4 hoΔ::hphMX6 his3Δ1 leu2Δ0 ura3Δ0 + supp. 3	This study	Van Leeuwen lab
DMA2828		Other strain	LY00004	S288C	MATa cwp2∆::kanMX4 his3∆1 leu2∆0 ura3∆0 met15∆0	Euroscarf	Euroscarf
DMA1035		Other strain	LY00004	S288C	MATa ssd1∆::kanMX4 his3∆1 leu2∆0 ura3∆0 met15∆0	Euroscarf	Euroscarf
LY00980	Fig. S3E	Other strain	TSQ2026	S288C	MATα tao3-5005::natMX4 cwp2∆::kanMX4 can1∆::STE2pr-Sp_his5 his3∆1 leu2∆0 ura3∆0 met15∆0	This study	Van Leeuwen lab
LY00982	Fig. S3E	Other strain	TSQ2035	S288C	MATα tao3-5014::natMX4 cwp2∆::kanMX4 can1∆::STE2pr-Sp_his5 his3∆1 leu2∆0 ura3∆0 met15∆0	This study	Van Leeuwen lab
LY00984	Fig. S3E	Other strain	TSQ2026	S288C	MATα tao3-5005::natMX4 ssd1∆::kanMX4 lyp1∆0 his3∆1 leu2∆0 ura3∆0 met15∆0	This study	Van Leeuwen lab
LY00986	Fig. S3E	Other strain	TSQ2035	S288C	MATα tao3-5014::natMX4 ssd1∆::kanMX4 can1∆::STE2pr-Sp_his5 lyp1∆0 his3∆1 leu2∆0 ura3∆0 met15∆0	This study	Van Leeuwen lab
LY00976		Other strain	LY00004	S288C	MATα cwp2∆::CaURA3MX4 his3∆1 leu2∆0 ura3Δ0 lys2∆0	This study	Van Leeuwen lab
LY00978		Other strain	LY00004	S288C	MATα ssd1∆::CaURA3MX4 his3∆1 leu2∆0 ura3Δ0 lys2∆0	This study	Van Leeuwen lab
LY00988		Other strain	LY00010	L-1374	MATa cwp2∆::CaURA3MX4 ho∆::hphMX6 ura3∆::kanMX4 his3∆1 leu2∆0	This study	Van Leeuwen lab
LY00990		Other strain	LY00010	L-1374	MATa ssd1∆::CaURA3MX4 ho∆::hphMX6 ura3∆::kanMX4 his3∆1 leu2∆0	This study	Van Leeuwen lab
LY00992	Fig. S3E	Other strain	LY00481	L-1374	MATα tao3-5010::natMX4 cwp2Δ::CaURA3MX4 hoΔ::hphMX6 his3Δ1 leu2Δ0 ura3Δ0	This study	Van Leeuwen lab
LY00993	Fig. S3E	Other strain	LY00481	L-1374	MATα tao3-5010::natMX4 ssd1Δ::CaURA3MX4 hoΔ::hphMX6 his3Δ1 leu2Δ0 ura3Δ0	This study	Van Leeuwen lab
LY00994		Other strain	LY00011	UWOPS87-2421	MATa cwp2∆::CaURA3MX4 ho∆::hphMX6 ura3∆::kanMX4 his3∆1 leu2∆0	This study	Van Leeuwen lab
LY00996		Other strain	LY00011	UWOPS87-2421	MATa ssd1∆::CaURA3MX4 ho∆::hphMX6 ura3∆::kanMX4 his3∆1 leu2∆0	This study	Van Leeuwen lab
LY00998	Fig. S3E	Other strain	LY00483	UWOPS87-2421	MATα tao3-5010::natMX4 cwp2Δ::CaURA3MX4 hoΔ::hphMX6 his3Δ1 leu2Δ0 ura3Δ0	This study	Van Leeuwen lab
LY01000	Fig. S3E	Other strain	LY00483	UWOPS87-2421	MATα tao3-5010::natMX4 ssd1Δ::CaURA3MX4 hoΔ::hphMX6 his3Δ1 leu2Δ0 ura3Δ0	This study	Van Leeuwen lab
LY01002		Other strain	LY00015	NCYC110	MATa cwp2∆::CaURA3MX4 ho∆::hphMX6 ura3∆::kanMX4 his3∆1 leu2∆0	This study	Van Leeuwen lab
LY01004		Other strain	LY00015	NCYC110	MATa ssd1∆::CaURA3MX4 ho∆::hphMX6 ura3∆::kanMX4 his3∆1 leu2∆0	This study	Van Leeuwen lab
LY01006	Fig. S3E	Other strain	LY00484	NCYC110	MATα tao3-5010::natMX4 cwp2Δ::CaURA3MX4 hoΔ::hphMX6 his3Δ1 leu2Δ0 ura3Δ0	This study	Van Leeuwen lab
LY01008	Fig. S3E	Other strain	LY00484	NCYC110	MATα tao3-5010::natMX4 ssd1Δ::CaURA3MX4 hoΔ::hphMX6 his3Δ1 leu2Δ0 ura3Δ0	This study	Van Leeuwen lab
LY01016		Other strain	LY00004	S288C	MATα pmr1∆::CaURA3MX4 his3∆1 leu2∆0 ura3Δ0 lys2∆0	This study	Van Leeuwen lab
LY01017		Other strain	LY00004	S288C	MATα lug1∆::CaURA3MX4 his3∆1 leu2∆0 ura3Δ0 lys2∆0	This study	Van Leeuwen lab
LY01018	Fig. S4E	Other strain	TSQ2433	S288C	MATα gln1-5007::natMX4 pmr1∆::CaURA3MX4 can1∆::STE2pr-Sp_his5 lyp1∆0 his3∆1 leu2∆0 ura3Δ0 met15∆0	This study	Van Leeuwen lab
LY01019	Fig. S4D	Other strain	TSQ2433	S288C	MATα gln1-5007::natMX4 lug1∆::CaURA3MX4 can1∆::STE2pr-Sp_his5 lyp1∆0 his3∆1 leu2∆0 ura3Δ0 met15∆0	This study	Van Leeuwen lab
LY01020		Other strain	LY00010	L-1374	MATa pmr1∆::CaURA3MX4 ho∆::hphMX6 ura3∆::kanMX4 his3∆1 leu2∆0	This study	Van Leeuwen lab
LY01021		Other strain	LY00010	L-1374	MATa lug1∆::CaURA3MX4 ho∆::hphMX6 ura3∆::kanMX4 his3∆1 leu2∆0	This study	Van Leeuwen lab
LY01022	Fig. S4E	Other strain	LY00475	L-1374	MATα gln1-5007::natMX4 pmr1∆::CaURA3MX4 hoΔ::hphMX6 his3∆1 leu2∆0 ura3Δ0	This study	Van Leeuwen lab
LY01023	Fig. S4D	Other strain	LY00475	L-1374	MATα gln1-5007::natMX4 lug1∆::CaURA3MX4 hoΔ::hphMX6 his3∆1 leu2∆0 ura3Δ0	This study	Van Leeuwen lab
LY01024		Other strain	LY00011	UWOPS87-2421	MATa pmr1∆::CaURA3MX4 ho∆::hphMX6 ura3∆::kanMX4 his3∆1 leu2∆0	This study	Van Leeuwen lab
LY01025		Other strain	LY00011	UWOPS87-2421	MATa lug1∆::CaURA3MX4 ho∆::hphMX6 ura3∆::kanMX4 his3∆1 leu2∆0	This study	Van Leeuwen lab
LY01026	Fig. S4E	Other strain	LY00477	UWOPS87-2421	MATα gln1-5007::natMX4 pmr1∆::CaURA3MX4 hoΔ::hphMX6 his3Δ1 leu2Δ0 ura3Δ0	This study	Van Leeuwen lab
LY01027	Fig. S4D	Other strain	LY00477	UWOPS87-2421	MATα gln1-5007::natMX4 lug1∆::CaURA3MX4 hoΔ::hphMX6 his3Δ1 leu2Δ0 ura3Δ0	This study	Van Leeuwen lab
LY01028		Other strain	LY00015	NCYC110	MATα lug1∆::CaURA3MX4 hoΔ::hphMX6 ura3∆::kanMX4 his3∆1 leu2∆0	This study	Van Leeuwen lab
LY01029	Fig. S4D	Other strain	LY00480	NCYC110	MATα gln1-5007::natMX4 lug1∆::CaURA3MX4 hoΔ::hphMX6 his3Δ1 leu2Δ0 ura3Δ0	This study	Van Leeuwen lab

### Sheet: Plasmids
PlasmidID	Corresponding Fig.	Description	Markers	Source	Available from	Notes
MOBY1-HO	Fig. 2A, 3A, S3C, S4B, S4C	Low-copy plasmid expressing the inactivated HO gene, which was used as a control vector for other MoBY-ORF 1.0 plasmids	URA3, kanMX4, CEN/ARS, AmpR	Ho et al., 2009, Nat Biotech	Boone lab
MOBY1-SCT1	Fig. 2A	Low-copy plasmid expressing S288C SCT1	URA3, kanMX4, CEN/ARS, AmpR	Ho et al., 2009, Nat Biotech	Boone lab
MOBY1-SEC22	Fig. 3A	Low-copy plasmid expressing S288C SEC22	URA3, kanMX4, CEN/ARS, AmpR	Ho et al., 2009, Nat Biotech	Boone lab
MOBY1-BOS1	Fig. S2C	Low-copy plasmid expressing S288C BOS1	URA3, kanMX4, CEN/ARS, AmpR	Ho et al., 2009, Nat Biotech	Boone lab
MOBY1-NYV1	Fig. S2C	Low-copy plasmid expressing S288C NYV1	URA3, kanMX4, CEN/ARS, AmpR	Ho et al., 2009, Nat Biotech	Boone lab
MOBY1-SED5	Fig. S2C	Low-copy plasmid expressing S288C SED5	URA3, kanMX4, CEN/ARS, AmpR	Ho et al., 2009, Nat Biotech	Boone lab
MOBY1-VPS33	Fig. S2C	Low-copy plasmid expressing S288C VPS33	URA3, kanMX4, CEN/ARS, AmpR	Ho et al., 2009, Nat Biotech	Boone lab
MOBY1-MED1	Fig. S3C	Low-copy plasmid expressing S288C MED1	URA3, kanMX4, CEN/ARS, AmpR	Ho et al., 2009, Nat Biotech	Boone lab
MOBY1-NMD2	Fig. S4B	Low-copy plasmid expressing S288C NMD2	URA3, kanMX4, CEN/ARS, AmpR	Ho et al., 2009, Nat Biotech	Boone lab
MOBY1-ZDS2	Fig. S4B	Low-copy plasmid expressing S288C ZDS2	URA3, kanMX4, CEN/ARS, AmpR	Ho et al., 2009, Nat Biotech	Boone lab
MOBY1-CYR1	Fig. S4C	Low-copy plasmid expressing S288C CYR1	URA3, kanMX4, CEN/ARS, AmpR	Ho et al., 2009, Nat Biotech	Boone lab
MOBY1-VTS1	Fig. S4C	Low-copy plasmid expressing S288C VTS1	URA3, kanMX4, CEN/ARS, AmpR	Ho et al., 2009, Nat Biotech	Boone lab
MOBY2-HO	Fig. 2A, 3A, S3B	High-copy plasmid expressing the inactivated HO gene, which was used as a control vector for other MoBY-ORF 2.0 plasmids	LEU2, kanMX4, 2µ, AmpR	Magtanong et al., 2011, Nat Biotech	Boone lab
MOBY2-SCT1	Fig. 2A	High-copy plasmid expressing S288C SCT1	LEU2, kanMX4, 2µ, AmpR	Magtanong et al., 2011, Nat Biotech	Boone lab
MOBY2-SEC22	Fig. 3A	High-copy plasmid expressing S288C SEC22	LEU2, kanMX4, 2µ, AmpR	Magtanong et al., 2011, Nat Biotech	Boone lab
MOBY2-SIM1	Fig. S3B	High-copy plasmid expressing S288C SIM1	LEU2, kanMX4, 2µ, AmpR	Magtanong et al., 2011, Nat Biotech	Boone lab
pFA6:CaURA3MX4		Plasmid used for amplifying the CaURA3MX4 cassette	CaURA3, AmpR	Goldstein and McCusker, 1999, Yeast
pGT353	Fig. S3A, S4A	Empty vector control for pGT353-derived plasmids	SpNMT1pr-natR(Nterm), AgSTE3pr-hph-AgCYC1t, URA3, CEN/ARS, AmpR	Van Leeuwen et al., 2020, MSB	Boone lab	Previous ID: p7417
pGT353-tao3-5010	Fig. S3A	Plasmid expressing TS allele tao3-5010	SpNMT1pr-natR(Nterm), AgSTE3pr-hph-AgCYC1t, URA3, CEN/ARS, AmpR	Van Leeuwen et al., 2020, MSB	Boone lab
pGT353-gln1-5007	Fig. S4A	Plasmid expressing TS allele gln1-5007	SpNMT1pr-natR(Nterm), AgSTE3pr-hph-AgCYC1t, URA3, CEN/ARS, AmpR	Van Leeuwen et al., 2020, MSB	Boone lab
pGT900A	Fig. S2A, S2C	Empty vector control for pGT900A-derived plasmids	SYNpr-kanR(Nterm), AgMFA2pr-hph-AgMFA2t, URA3, CEN/ARS, AmpR	Van Leeuwen et al., 2020, MSB	Boone lab	Previous ID: p7414
pGT900A-sec17-1	Fig. S2A, S2C	Plasmid expressing TS allele sec17-1	SYNpr-kanR(Nterm), AgMFA2pr-hph-AgMFA2t, URA3, CEN/ARS, AmpR	Van Leeuwen et al., 2020, MSB	Boone lab
pML104		Empty vector expressing Cas9 and containing a gRNA expression cassette with BclI-SwaI cloning sites for gRNA cloning	URA3, 2µ, AmpR	Laughery et al, 2015, Yeast	Addgene #67638
pML104-LEU2-2		Plasmid expressing Cas9 and gRNA GGTAGTGTTAGACCTGAACA which targets the LEU2 gene	URA3, 2µ, AmpR	This study	Addgene #226263
pML107		Empty vector expressing Cas9 and containing a gRNA expression cassette with BclI-SwaI cloning sites for gRNA cloning	LEU2, 2µ, AmpR	Laughery et al, 2015, Yeast	Addgene #67639
pML107-PMR1		Plasmid expressing Cas9 and gRNA ACATGACCGTATCTAAACTT which targets the PMR1 gene	LEU2, 2µ, AmpR	This study	Addgene #226264
pML107-LUG1		Plasmid expressing Cas9 and gRNA TCTTCAAGTTACTCCAAGAG which targets the LUG1 gene	LEU2, 2µ, AmpR	This study	Addgene #226265
pRS313	Fig. 2B, 4, S5	Empty vector control for pRS313-derived plasmids	HIS3, CEN/ARS, AmpR	Sikorski and Hieter, 1989, Genetics
pRS313-SCT1-S288C	Fig. 2B, 4, S5	Plasmid expressing the SCT1 allele from S288C, under control of its native promoter	HIS3, CEN/ARS, AmpR	This study	Addgene #226266
pRS313-SCT1-L1374	Fig. 2B, 4, S5	Plasmid expressing the SCT1 allele from L-1374, under control of its native promoter	HIS3, CEN/ARS, AmpR	This study	Addgene #226267
pRS313-SCT1-UWOPS872421	Fig. 2B, 4, S5	Plasmid expressing the SCT1 allele from UWOPS87-2421, under control of its native promoter	HIS3, CEN/ARS, AmpR	This study	Addgene #226268
pRS313-SCT1-NCYC110	Fig. 2B, 4, S5	Plasmid expressing the SCT1 allele from NCYC110, under control of its native promoter	HIS3, CEN/ARS, AmpR	This study	Addgene #226269
pRS315	Fig. 3B, 4, S5	Empty vector control for pRS315-derived plasmids	LEU2, CEN/ARS, AmpR	Sikorski and Hieter, 1989, Genetics
pRS315-SEC22-S288C	Fig. 3B, 4, S5	Plasmid expressing the SEC22 allele from S288C, under control of its native promoter	LEU2, CEN/ARS, AmpR	This study	Addgene #226270
pRS315-SEC22-L1374	Fig. 4, S5	Plasmid expressing the SEC22 allele from L-1374, under control of its native promoter	LEU2, CEN/ARS, AmpR	This study	Addgene #226271
pRS315-SEC22-UWOPS872421	Fig. 3B, 4, S5	Plasmid expressing the SEC22 allele from UWOPS87-2421, under control of its native promoter	LEU2, CEN/ARS, AmpR	This study	Addgene #226272
pRS315-SEC22-NCYC110	Fig. 4, S5	Plasmid expressing the SEC22 allele from NCYC110, under control of its native promoter	LEU2, CEN/ARS, AmpR	This study	Addgene #226273
pRS316	Fig. 4, S2B, S3D, S5	Empty vector control for pRS316-derived plasmids	URA3, CEN/ARS, AmpR	Sikorski and Hieter, 1989, Genetics
pRS316-SEC18-S288C	Fig. 4, S2B, S5	Plasmid expressing the SEC18 allele from S288C, under control of its native promoter	URA3, CEN/ARS, AmpR	This study	Addgene #226274
pRS316-SEC18-L1374	Fig. 4, S2B, S5	Plasmid expressing the SEC18 allele from L-1374, under control of its native promoter	URA3, CEN/ARS, AmpR	This study	Addgene #226275
pRS316-SEC18-UWOPS872421	Fig. 4, S2B, S5	Plasmid expressing the SEC18 allele from UWOPS87-2421, under control of its native promoter	URA3, CEN/ARS, AmpR	This study	Addgene #226276
pRS316-SEC18-NCYC110	Fig. 4, S2B, S5	Plasmid expressing the SEC18 allele from NCYC110, under control of its native promoter	URA3, CEN/ARS, AmpR	This study	Addgene #226277
pRS316-SSD1-L1374	Fig. S3D	Plasmid expressing the SSD1 allele from L-1374, under control of its native promoter	URA3, CEN/ARS, AmpR	This study	Addgene #226278
pRS316-SSD1-NCYC110	Fig. S3D	Plasmid expressing the SSD1 allele from NCYC110, under control of its native promoter	URA3, CEN/ARS, AmpR	This study	Addgene #226279

### Sheet: Primers
Name	Description	Sequence
LYP1-KI-F	This primer was used to replace the lyp1∆::STE3pr-LEU2 cassette with LYP1 and make the strains leu2Δ	GTGTAACGGAGTAAATCACTGTCCCCATAAATAAATACGATATCAAGGCACCAACAGGGC
LYP1-KI-R	This primer was used to replace the lyp1∆::STE3pr-LEU2 cassette with LYP1 and make the strains leu2Δ	CAAGTACGTAAAGGATAATATGGAAAATTTATTATAGATTTGAGTACTATCGCTGGCCGA
SEC18-pRS-F	This primer was used to clone SEC18 into pRS316 via homologous recombination	TTGGAGCTCCACCGCGGTGGCGGCCGCTCTAGAACTAGTGCTTTGAAGACGAGAGCCAAA
SEC18-pRS-R	This primer was used to clone SEC18 into pRS316 via homologous recombination	CCTCACTAAAGGGAACAAAAGCTGGGTACCGGGCCCCCCCCCCGGTGGGTGATAATTATG
SEC22-pRS-F	This primer was used to clone SEC22 into pRS315 via homologous recombination	TTGGAGCTCCACCGCGGTGGCGGCCGCTCTAGAACTAGTGAGTCAAGTTGATACCTGAGG
SEC22-pRS-R	This primer was used to clone SEC22 into pRS315 via homologous recombination	CCTCACTAAAGGGAACAAAAGCTGGGTACCGGGCCCCCCCAAAGACTCCCTAAAAAGTGC
SCT1-pRS-F	This primer was used to clone SCT1 into pRS313 via homologous recombination	TTGGAGCTCCACCGCGGTGGCGGCCGCTCTAGAACTAGTGGGCGCTAAACGTCCATCCTT
SCT1-pRS-R	This primer was used to clone SCT1 into pRS313 via homologous recombination	CCTCACTAAAGGGAACAAAAGCTGGGTACCGGGCCCCCCCTAAAAAGCCCCTGTGCGAGG
SSD1-prs316-F	This primer was used to clone SSD1 into pRS316 via homologous recombination	TTGGAGCTCCACCGCGGTGGCGGCCGCTCTAGAACTAGTGAACGAGAGTGCAATGTGATG
SSD1-prs316-R	This primer was used to clone SSD1 into pRS316 via homologous recombination	CCTCACTAAAGGGAACAAAAGCTGGGTACCGGGCCCCCCCCCAGCGCATAAAAAGTAAGC
T3	This primer was used to verify the insertion of SEC18 / SEC22 / SCT1 / SSD1 into the pRS316 / pRS315 / pRS313 plasmids	ATTAACCCTCACTAAAGGGA
T7	This primer was used to verify the insertion of SEC18 / SEC22 / SCT1 / SSD1 into the pRS316 / pRS315 / pRS313 plasmids and the insertion of the guide RNAs targeting PMR1 / LUG1 into the pML107 plasmid	TAATACGACTCACTATAGGG
CWP2-KO-CaURA3-F	This primer was used to delete CWP2 and replace it with CaURA3MX4	AAATAACTTCATCACATTCGCTACACACTAACAAGAAAAA.CGGATCCCCGGGTTAATTAA
CWP2-KO-CaURA3-R	This primer was used to delete CWP2 and replace it with CaURA3MX4	AAAATTTTGAAAAAAGCCATATAGATATTATAAAAAATCA.GCGCGTTGGCCGATTCATTA
SSD1-KO-CaURA3-F	This primer was used to delete SSD1 and replace it with CaURA3MX4	AAAACAAGAAAAACAGCAATGACGATATTGGTAGAAGAGA.CGGATCCCCGGGTTAATTAA
SSD1-KO-CaURA3-R	This primer was used to delete SSD1 and replace it with CaURA3MX4	AGCGCAAAGATTTGGCCCAATTATTCCATCTTTATACACT.GCGCGTTGGCCGATTCATTA
PMR1-KO-CaURA3-F	This primer was used to delete PMR1 and replace it with CaURA3MX4	ACGTAAGCTTAAGTGTAAGTAAAAGATAAGATAATTCGGATCCCCGGGTTAATTAA
PMR1-KO-CaURA3-R	This primer was used to delete PMR1 and replace it with CaURA3MX4	GGAAGGAAGGAAAAACGATAAAAGCACAAAATGTGACATAGCGCGTTGGCCGATTCATTA
LUG1-KO-CaURA3-F	This primer was used to delete LUG1 and replace it with CaURA3MX4	GATGAAGTAGTGATCCGACAATTCTTAAAAGTTGTAGACACGGATCCCCGGGTTAATTAA
LUG1-KO-CaURA3-R	This primer was used to delete LUG1 and replace it with CaURA3MX4	CGAGAGCGGAGGAAGGGTAAGGAAGTAAAGAGAAAAATATGCGCGTTGGCCGATTCATTA
CWP2-KO-check-F	This primer was used to check the replacement of CWP2 with CaURA3MX4	ATTTTCAATTCTCTTCTTGCCAT
CWP2-KO-check-R	This primer was used to check the replacement of CWP2 with CaURA3MX4	CAAACACTTACCTAGTAAAACCG
SSD1-KO-check-F	This primer was used to check the replacement of SSD1 with CaURA3MX4	CGCAAAACAGAACACCAAAA
SSD1-KO-check-R	This primer was used to check the replacement of SSD1 with CaURA3MX4	GGGTGAAGCACAATCCAAAG
PMR1-KO-check-F	This primer was used to check the replacement of PMR1 with CaURA3MX4	CGACTGGGCAAGACAAGACGA
PMR1-KO-check-R	This primer was used to check the replacement of PMR1 with CaURA3MX4	ACATTTACCTCAATAGGGTTGGG
LUG1-KO-check-F	This primer was used to check the replacement of LUG1 with CaURA3MX4	CCCGCGCTATTTCACATGGCTC
LUG1-KO-check-R	This primer was used to check the replacement of LUG1 with CaURA3MX4	GGAGGAGAGAGGCTTCCCTTATG
LUG1-dupli-check-F	This primer was used to check the insertion of multiple bases in LUG1 in LY00621	CCAAGTTTAGTCGCGTTAGAAG
LUG1-dupli-check-R	This primer was used to check the insertion of multiple bases in LUG1 in LY00621	CCAAGTCATCACGATTCAGG
